# A comparative genomic analysis of the barley pathogen *Pyrenophora teres* f. *teres* identifies sub-telomeric regions as drivers of virulence

**DOI:** 10.1101/753202

**Authors:** Nathan A. Wyatt, Jonathan K. Richards, Robert S. Brueggeman, Timothy L. Friesen

## Abstract

*Pyrenophora teres* f. *teres* causes net form net blotch of barley and is an economically important pathogen throughout the world. However, *P. teres* f. *teres* is lacking in the genomic resources necessary to characterize the mechanisms of virulence. Recently a high quality reference genome was generated for *P. teres* f. *teres* isolate 0-1. Here, we present the reference quality sequence and annotation of four new isolates and we use the five available *P. teres* f. *teres* genomes for an in-depth comparison resulting in the generation of hypotheses pertaining to the potential mechanisms and evolution of virulence. Comparative analyses were performed between all five *P. teres* f. *teres* genomes examining genomic organization, structural variations, and core and accessory genomic content, specifically focusing on the genomic characterization of known virulence loci and the localization of genes predicted to encode secreted and effector proteins. We showed that 14 of 15 currently published virulence quantitative trait loci (QTL) span accessory genomic regions consistent with these accessory regions being important drivers of host adaptation. Additionally, these accessory genomic regions were frequently found in sub-telomeric regions of chromosomes with 10 of the 14 accessory region QTL localizing to sub-telomeric regions. Comparative analysis of the sub-telomeric regions of *P. teres* f. *teres* chromosomes revealed translocation events where homology was detected between non-homologous chromosomes at a significantly higher rate than the rest of the genome. These results indicate that the sub-telomeric accessory genomic compartments not only harbor most of the known virulence loci, but also that these regions have the capacity to rapidly evolve.
