## Supplementary file 2 for "A comparative genomic analysis of the barley pathogen *Pyrenophora teres* f. *teres* identifies sub-telomeric regions as drivers of virulence"

### Sheet: Core Biological Process (BP)
Supplementary file 2: Gene ontology enrichment (GOE) results generated for different protein subclasses of the P. teres f. teres genome. Protein subclasses include core proteins, accessory proteins, secreted non-effector proteins, and effector proteins. Each protein catagory was evaluated for GOE for the moleculat function (MF) and biological process (BP) catagories. Outputs were generated with T…
	GO.ID	Term	Annotated	Significant	Expected	classicFisher
1	GO:0008150	biological_process	15115	14699	14676.7	< 1e-30
2	GO:0009987	cellular process	6474	6351	6286.25	6.5e-11
3	GO:0051179	localization	3069	3024	2980	8.6e-09
4	GO:0051234	establishment of localization	3019	2974	2931.45	2.2e-08
5	GO:0071704	organic substance metabolic process	6751	6611	6555.22	2.3e-08
6	GO:0006810	transport	3004	2959	2916.88	2.9e-08
7	GO:0044699	single-organism process	5394	5286	5237.57	3.2e-07
8	GO:0044237	cellular metabolic process	5372	5264	5216.21	4.4e-07
9	GO:0044238	primary metabolic process	6417	6280	6230.91	6.6e-07
10	GO:0016043	cellular component organization	567	566	550.56	7.6e-07
11	GO:0055085	transmembrane transport	2101	2072	2040.07	8.2e-07
12	GO:0019538	protein metabolic process	2216	2182	2151.74	5.8e-06
13	GO:0071840	cellular component organization or bioge...	706	702	685.53	6.8e-06
14	GO:0006464	cellular protein modification process	943	935	915.65	7.3e-06
15	GO:0036211	protein modification process	943	935	915.65	7.3e-06
16	GO:0044267	cellular protein metabolic process	1832	1806	1778.87	8.7e-06
17	GO:0055114	oxidation-reduction process	2854	2804	2771.23	1.2e-05
18	GO:0044249	cellular biosynthetic process	2871	2819	2787.74	3.2e-05
19	GO:0006996	organelle organization	434	433	421.41	3.4e-05
20	GO:0043170	macromolecule metabolic process	4534	4439	4402.51	4.6e-05
21	GO:0044710	single-organism metabolic process	4253	4164	4129.66	8.7e-05
22	GO:0009058	biosynthetic process	3139	3078	3047.97	0.00012
23	GO:0090407	organophosphate biosynthetic process	289	289	280.62	0.00019
24	GO:0044260	cellular macromolecule metabolic process	4101	4014	3982.07	0.00021
25	GO:0006793	phosphorus metabolic process	1063	1049	1032.17	0.00035
26	GO:0006796	phosphate-containing compound metabolic ...	1058	1044	1027.32	0.00038
27	GO:1901576	organic substance biosynthetic process	2880	2823	2796.48	0.00041
28	GO:0043412	macromolecule modification	1036	1022	1005.96	0.00056
29	GO:1901564	organonitrogen compound metabolic proces...	1438	1415	1396.3	0.00064
30	GO:0050896	response to stimulus	816	806	792.34	0.00093
31	GO:0044271	cellular nitrogen compound biosynthetic ...	2278	2234	2211.94	0.00113
32	GO:0043933	macromolecular complex subunit organizat...	221	221	214.59	0.00143
33	GO:0022607	cellular component assembly	216	216	209.74	0.00166
34	GO:0010467	gene expression	2446	2397	2375.07	0.00167
35	GO:0009059	macromolecule biosynthetic process	2282	2237	2215.82	0.00175
36	GO:0018130	heterocycle biosynthetic process	1580	1552	1534.18	0.00186
37	GO:0034641	cellular nitrogen compound metabolic pro...	3551	3473	3448.02	0.00204
38	GO:0055086	nucleobase-containing small molecule met...	284	283	275.76	0.00209
39	GO:0034645	cellular macromolecule biosynthetic proc...	2267	2222	2201.26	0.0021
40	GO:0051186	cofactor metabolic process	201	201	195.17	0.00259
41	GO:0065003	macromolecular complex assembly	197	197	191.29	0.00292
42	GO:0005975	carbohydrate metabolic process	1028	1012	998.19	0.00299
43	GO:0007154	cell communication	382	379	370.92	0.00391
44	GO:0007165	signal transduction	382	379	370.92	0.00391
45	GO:0023052	signaling	382	379	370.92	0.00391
46	GO:0044700	single organism signaling	382	379	370.92	0.00391
47	GO:1901135	carbohydrate derivative metabolic proces...	379	376	368.01	0.00418
48	GO:0019438	aromatic compound biosynthetic process	1555	1526	1509.91	0.00449
49	GO:0006807	nitrogen compound metabolic process	3841	3753	3729.61	0.00465
50	GO:0065007	biological regulation	1381	1356	1340.95	0.00496
51	GO:0033036	macromolecule localization	370	367	359.27	0.00513
52	GO:0034622	cellular macromolecular complex assembly	177	177	171.87	0.0053
53	GO:0006753	nucleoside phosphate metabolic process	245	244	237.9	0.00588
54	GO:1902578	single-organism localization	416	412	403.94	0.00616
55	GO:0071822	protein complex subunit organization	171	171	166.04	0.00634
56	GO:0009117	nucleotide metabolic process	240	239	233.04	0.0067
57	GO:0044085	cellular component biogenesis	355	352	344.71	0.00719
58	GO:0051641	cellular localization	351	348	340.82	0.00786
59	GO:0008104	protein localization	345	342	335	0.00898
60	GO:1901362	organic cyclic compound biosynthetic pro...	1617	1585	1570.11	0.00937
61	GO:0044765	single-organism transport	396	392	384.52	0.00939
62	GO:0051276	chromosome organization	227	226	220.42	0.00941
63	GO:0051716	cellular response to stimulus	681	671	661.25	0.01011
64	GO:0044723	single-organism carbohydrate metabolic p...	155	155	150.51	0.0102
65	GO:0006461	protein complex assembly	152	152	147.59	0.01115
66	GO:0070271	protein complex biogenesis	152	152	147.59	0.01115
67	GO:0034654	nucleobase-containing compound biosynthe...	1434	1406	1392.41	0.01202
68	GO:0006366	transcription from RNA polymerase II pro...	149	149	144.68	0.01219
69	GO:0009165	nucleotide biosynthetic process	149	149	144.68	0.01219
70	GO:1901293	nucleoside phosphate biosynthetic proces...	149	149	144.68	0.01219
71	GO:0030001	metal ion transport	213	212	206.82	0.01351
72	GO:0006732	coenzyme metabolic process	145	145	140.8	0.01373
73	GO:0051188	cofactor biosynthetic process	145	145	140.8	0.01373
74	GO:0098655	cation transmembrane transport	144	144	139.82	0.01415
75	GO:0098660	inorganic ion transmembrane transport	144	144	139.82	0.01415
76	GO:0098662	inorganic cation transmembrane transport	144	144	139.82	0.01415
77	GO:0050789	regulation of biological process	1291	1266	1253.56	0.01543
78	GO:0016071	mRNA metabolic process	139	139	134.97	0.01641
79	GO:1902589	single-organism organelle organization	139	139	134.97	0.01641
80	GO:0044711	single-organism biosynthetic process	651	641	632.12	0.01642
81	GO:0006468	protein phosphorylation	560	552	543.76	0.01649
82	GO:0045184	establishment of protein localization	315	312	305.87	0.01725
83	GO:1901566	organonitrogen compound biosynthetic pro...	1111	1090	1078.78	0.01877
84	GO:0034613	cellular protein localization	310	307	301.01	0.01919
85	GO:0070727	cellular macromolecule localization	310	307	301.01	0.01919
86	GO:0016192	vesicle-mediated transport	255	253	247.61	0.01992
87	GO:0043623	cellular protein complex assembly	132	132	128.17	0.02021
88	GO:1901137	carbohydrate derivative biosynthetic pro...	254	252	246.63	0.02038
89	GO:0044281	small molecule metabolic process	936	919	908.86	0.02102
90	GO:0050794	regulation of cellular process	1261	1236	1224.43	0.02194
91	GO:0015031	protein transport	300	297	291.3	0.02371
92	GO:0015833	peptide transport	300	297	291.3	0.02371
93	GO:0042886	amide transport	300	297	291.3	0.02371
94	GO:0046907	intracellular transport	296	293	287.42	0.02579
95	GO:0051649	establishment of localization in cell	296	293	287.42	0.02579
96	GO:0071702	organic substance transport	436	430	423.36	0.02839
97	GO:0019637	organophosphate metabolic process	434	428	421.41	0.0294
98	GO:0006397	mRNA processing	119	119	115.55	0.02972
99	GO:0071705	nitrogen compound transport	431	425	418.5	0.03097
100	GO:0006812	cation transport	463	456	449.57	0.0388
101	GO:0008654	phospholipid biosynthetic process	110	110	106.81	0.03881
102	GO:0006457	protein folding	109	109	105.84	0.03998
103	GO:0072521	purine-containing compound metabolic pro...	168	167	163.13	0.0421
104	GO:0072522	purine-containing compound biosynthetic ...	107	107	103.9	0.04242
105	GO:0046483	heterocycle metabolic process	2932	2861	2846.97	0.04641
106	GO:0019693	ribose phosphate metabolic process	163	162	158.27	0.04763
107	GO:0006886	intracellular protein transport	265	262	257.32	0.04859
108	GO:0006725	cellular aromatic compound metabolic pro...	2961	2889	2875.13	0.04909

### Sheet: Core Molecular Function (MF)
Supplementary file 2: Gene ontology enrichment (GOE) results generated for different protein subclasses of the P. teres f. teres genome. Protein subclasses include core proteins, accessory proteins, secreted non-effector proteins, and effector proteins. Each protein catagory was evaluated for GOE for the moleculat function (MF) and biological process (BP) catagories. Outputs were generated with T…
	GO.ID	Term	Annotated	Significant	Expected	classicFisher
1	GO:0003674	molecular_function	18596	17942	17919.8	< 1e-30
2	GO:0016491	oxidoreductase activity	2791	2744	2689.52	4.9e-11
3	GO:0016787	hydrolase activity	3381	3312	3258.06	3.5e-09
4	GO:0016740	transferase activity	2430	2385	2341.64	3.4e-08
5	GO:0005198	structural molecule activity	509	508	490.49	1e-07
6	GO:0003735	structural constituent of ribosome	464	463	447.13	5.2e-07
7	GO:0016772	transferase activity, transferring phosp...	1198	1181	1154.44	1.6e-06
8	GO:0016773	phosphotransferase activity, alcohol gro...	773	765	744.89	4.5e-06
9	GO:0016301	kinase activity	794	785	765.13	8.9e-06
10	GO:0050662	coenzyme binding	941	928	906.78	1.7e-05
11	GO:0048037	cofactor binding	1264	1242	1218.04	3.3e-05
12	GO:0019001	guanyl nucleotide binding	382	380	368.11	7.6e-05
13	GO:0043169	cation binding	2281	2228	2198.06	0.00011
14	GO:0046872	metal ion binding	2272	2219	2189.39	0.00012
15	GO:0001882	nucleoside binding	367	365	353.66	0.00012
16	GO:0001883	purine nucleoside binding	362	360	348.84	0.00015
17	GO:0005525	GTP binding	362	360	348.84	0.00015
18	GO:0032549	ribonucleoside binding	362	360	348.84	0.00015
19	GO:0032550	purine ribonucleoside binding	362	360	348.84	0.00015
20	GO:0032561	guanyl ribonucleotide binding	362	360	348.84	0.00015
21	GO:0022890	inorganic cation transmembrane transport...	344	342	331.49	0.00026
22	GO:0042578	phosphoric ester hydrolase activity	219	219	211.04	0.00029
23	GO:0004672	protein kinase activity	618	610	595.53	0.0003
24	GO:0008233	peptidase activity	648	639	624.44	0.0004
25	GO:0016407	acetyltransferase activity	210	210	202.36	0.0004
26	GO:0070011	peptidase activity, acting on L-amino ac...	628	619	605.17	0.00065
27	GO:0005215	transporter activity	1388	1358	1337.53	0.00077
28	GO:0016410	N-acyltransferase activity	192	192	185.02	0.00079
29	GO:0008080	N-acetyltransferase activity	187	187	180.2	0.00095
30	GO:0022857	transmembrane transporter activity	1173	1148	1130.35	0.00162
31	GO:0003824	catalytic activity	10649	10299	10261.8	0.0019
32	GO:0050660	flavin adenine dinucleotide binding	649	638	625.4	0.00243
33	GO:0008324	cation transmembrane transporter activit...	443	437	426.89	0.00303
34	GO:0016209	antioxidant activity	153	153	147.44	0.00338
35	GO:0005515	protein binding	2497	2429	2406.21	0.0041
36	GO:0016798	hydrolase activity, acting on glycosyl b...	698	685	672.62	0.00414
37	GO:0046914	transition metal ion binding	1835	1788	1768.28	0.00431
38	GO:0004553	hydrolase activity, hydrolyzing O-glycos...	683	670	658.17	0.00559
39	GO:0016757	transferase activity, transferring glyco...	292	289	281.38	0.00562
40	GO:0016791	phosphatase activity	139	139	133.95	0.0057
41	GO:0098772	molecular function regulator	190	189	183.09	0.00698
42	GO:0004871	signal transducer activity	133	133	128.16	0.00713
43	GO:0003924	GTPase activity	189	188	182.13	0.00722
44	GO:0008234	cysteine-type peptidase activity	130	130	125.27	0.00797
45	GO:0046873	metal ion transmembrane transporter acti...	184	183	177.31	0.0085
46	GO:0016684	oxidoreductase activity, acting on perox...	126	126	121.42	0.00925
47	GO:0016829	lyase activity	353	348	340.16	0.01033
48	GO:0016746	transferase activity, transferring acyl ...	429	422	413.4	0.01086
49	GO:0016788	hydrolase activity, acting on ester bond...	613	601	590.71	0.01086
50	GO:0022892	substrate-specific transporter activity	682	668	657.2	0.01123
51	GO:0051536	iron-sulfur cluster binding	109	109	105.04	0.01744
52	GO:0051540	metal cluster binding	109	109	105.04	0.01744
53	GO:0000988	transcription factor activity, protein b...	108	108	104.07	0.0181
54	GO:0000989	transcription factor activity, transcrip...	108	108	104.07	0.0181
55	GO:0003712	transcription cofactor activity	108	108	104.07	0.0181
56	GO:0004872	receptor activity	108	108	104.07	0.0181
57	GO:0060089	molecular transducer activity	108	108	104.07	0.0181
58	GO:0022891	substrate-specific transmembrane transpo...	653	639	629.26	0.01889
59	GO:0008289	lipid binding	106	106	102.15	0.0195
60	GO:0015075	ion transmembrane transporter activity	648	634	624.44	0.02062
61	GO:0016818	hydrolase activity, acting on acid anhyd...	682	667	657.2	0.02067
62	GO:0019899	enzyme binding	104	104	100.22	0.02101
63	GO:0038023	signaling receptor activity	103	103	99.25	0.0218
64	GO:0009055	electron carrier activity	101	101	97.33	0.02349
65	GO:0004252	serine-type endopeptidase activity	99	99	95.4	0.02531
66	GO:0004601	peroxidase activity	99	99	95.4	0.02531
67	GO:0016462	pyrophosphatase activity	667	652	642.75	0.02659
68	GO:0005543	phospholipid binding	96	96	92.51	0.0283
69	GO:0015077	monovalent inorganic cation transmembran...	185	183	178.27	0.03345
70	GO:0016627	oxidoreductase activity, acting on the C...	139	138	133.95	0.03581
71	GO:0000155	phosphorelay sensor kinase activity	89	89	85.76	0.03672
72	GO:0004673	protein histidine kinase activity	89	89	85.76	0.03672
73	GO:0016775	phosphotransferase activity, nitrogenous...	89	89	85.76	0.03672
74	GO:0019783	ubiquitin-like protein-specific protease...	88	88	84.8	0.03812
75	GO:0036459	thiol-dependent ubiquitinyl hydrolase ac...	88	88	84.8	0.03812
76	GO:0101005	ubiquitinyl hydrolase activity	88	88	84.8	0.03812
77	GO:0017111	nucleoside-triphosphatase activity	643	628	619.62	0.03923
78	GO:0016701	oxidoreductase activity, acting on singl...	86	86	82.87	0.04106
79	GO:0001076	transcription factor activity, RNA polym...	85	85	81.91	0.04262
80	GO:0001104	RNA polymerase II transcription cofactor...	85	85	81.91	0.04262
81	GO:0051287	NAD binding	133	132	128.16	0.04315
82	GO:0043565	sequence-specific DNA binding	84	84	80.95	0.04423
83	GO:0001071	nucleic acid binding transcription facto...	429	420	413.4	0.04773
84	GO:0003700	transcription factor activity, sequence-...	429	420	413.4	0.04773
85	GO:0005509	calcium ion binding	129	128	124.31	0.04883
86	GO:0008270	zinc ion binding	1044	1016	1006.04	0.04914

### Sheet: Accessory BP
Supplementary file 2: Gene ontology enrichment (GOE) results generated for different protein subclasses of the P. teres f. teres genome. Protein subclasses include core proteins, accessory proteins, secreted non-effector proteins, and effector proteins. Each protein catagory was evaluated for GOE for the moleculat function (MF) and biological process (BP) catagories. Outputs were generated with T…
	GO.ID	Term	Annotated	Significant	Expected	classicFisher
1	GO:0015074	DNA integration	37	13	1	6.5e-12
2	GO:0008152	metabolic process	11103	351	299.25	3e-10
3	GO:0006313	transposition, DNA-mediated	18	8	0.49	9e-09
4	GO:0032196	transposition	18	8	0.49	9e-09
5	GO:0006310	DNA recombination	51	11	1.37	8.6e-08
6	GO:0000097	sulfur amino acid biosynthetic process	14	4	0.38	0.00042
7	GO:0009086	methionine biosynthetic process	14	4	0.38	0.00042
8	GO:0044272	sulfur compound biosynthetic process	39	6	1.05	0.00057
9	GO:0007530	sex determination	2	2	0.05	0.00072
10	GO:0007531	mating type determination	2	2	0.05	0.00072
11	GO:0007532	regulation of mating-type specific trans...	2	2	0.05	0.00072
12	GO:0030154	cell differentiation	2	2	0.05	0.00072
13	GO:0045165	cell fate commitment	2	2	0.05	0.00072
14	GO:0045895	positive regulation of mating-type speci...	2	2	0.05	0.00072
15	GO:0006308	DNA catabolic process	9	3	0.24	0.00145
16	GO:0006555	methionine metabolic process	24	4	0.65	0.0036
17	GO:0022900	electron transport chain	24	4	0.65	0.0036
18	GO:0046834	lipid phosphorylation	24	4	0.65	0.0036
19	GO:0046854	phosphatidylinositol phosphorylation	24	4	0.65	0.0036
20	GO:0009067	aspartate family amino acid biosynthetic...	28	4	0.75	0.00638
21	GO:0000096	sulfur amino acid metabolic process	29	4	0.78	0.00724
22	GO:0006259	DNA metabolic process	495	23	13.34	0.00812
23	GO:0006694	steroid biosynthetic process	17	3	0.46	0.00998
24	GO:0003006	developmental process involved in reprod...	7	2	0.19	0.01391
25	GO:0006488	dolichol-linked oligosaccharide biosynth...	7	2	0.19	0.01391
26	GO:0006490	oligosaccharide-lipid intermediate biosy...	7	2	0.19	0.01391
27	GO:0032502	developmental process	7	2	0.19	0.01391
28	GO:0044767	single-organism developmental process	7	2	0.19	0.01391
29	GO:0045893	positive regulation of transcription, DN...	7	2	0.19	0.01391
30	GO:0045935	positive regulation of nucleobase-contai...	7	2	0.19	0.01391
31	GO:0048869	cellular developmental process	7	2	0.19	0.01391
32	GO:0051254	positive regulation of RNA metabolic pro...	7	2	0.19	0.01391
33	GO:1902680	positive regulation of RNA biosynthetic ...	7	2	0.19	0.01391
34	GO:1903508	positive regulation of nucleic acid-temp...	7	2	0.19	0.01391
35	GO:0009066	aspartate family amino acid metabolic pr...	38	4	1.02	0.01863
36	GO:0006418	tRNA aminoacylation for protein translat...	151	9	4.07	0.02123
37	GO:0006750	glutathione biosynthetic process	10	2	0.27	0.02826
38	GO:0019184	nonribosomal peptide biosynthetic proces...	10	2	0.27	0.02826
39	GO:0006790	sulfur compound metabolic process	93	6	2.51	0.03968
40	GO:0009451	RNA modification	93	6	2.51	0.03968
41	GO:0030258	lipid modification	48	4	1.29	0.0399
42	GO:0009891	positive regulation of biosynthetic proc...	12	2	0.32	0.04001
43	GO:0010557	positive regulation of macromolecule bio...	12	2	0.32	0.04001
44	GO:0010628	positive regulation of gene expression	12	2	0.32	0.04001
45	GO:0031328	positive regulation of cellular biosynth...	12	2	0.32	0.04001
46	GO:0051173	positive regulation of nitrogen compound...	12	2	0.32	0.04001
47	GO:0006298	mismatch repair	50	4	1.35	0.04531
48	GO:0008608	attachment of spindle microtubules to ki...	30	3	0.81	0.0461
49	GO:0043038	amino acid activation	175	9	4.72	0.04771
50	GO:0043039	tRNA aminoacylation	175	9	4.72	0.04771

### Sheet: Accessory MF
Supplementary file 2: Gene ontology enrichment (GOE) results generated for different protein subclasses of the P. teres f. teres genome. Protein subclasses include core proteins, accessory proteins, secreted non-effector proteins, and effector proteins. Each protein catagory was evaluated for GOE for the moleculat function (MF) and biological process (BP) catagories. Outputs were generated with T…
	GO.ID	Term	Annotated	Significant	Expected	classicFisher
1	GO:0003676	nucleic acid binding	2489	179	86.36	8e-23
2	GO:0032559	adenyl ribonucleotide binding	2156	130	74.8	1.3e-10
3	GO:0030554	adenyl nucleotide binding	2161	130	74.98	1.5e-10
4	GO:0043531	ADP binding	14	8	0.49	5e-09
5	GO:0005524	ATP binding	2142	122	74.32	1.7e-08
6	GO:0097159	organic cyclic compound binding	6254	279	216.99	1.5e-07
7	GO:1901363	heterocyclic compound binding	6254	279	216.99	1.5e-07
8	GO:0032555	purine ribonucleotide binding	2514	132	87.23	4.6e-07
9	GO:0017076	purine nucleotide binding	2539	132	88.09	8e-07
10	GO:0032553	ribonucleotide binding	2587	132	89.76	2.2e-06
11	GO:0046983	protein dimerization activity	366	31	12.7	4.8e-06
12	GO:0097367	carbohydrate derivative binding	2630	132	91.25	5.2e-06
13	GO:0008171	O-methyltransferase activity	55	10	1.91	1.7e-05
14	GO:0035639	purine ribonucleoside triphosphate bindi...	2500	124	86.74	1.9e-05
15	GO:0003677	DNA binding	1108	60	38.44	0.00041
16	GO:0004583	dolichyl-phosphate-glucose-glycolipid al...	2	2	0.07	0.0012
17	GO:0008301	DNA binding, bending	2	2	0.07	0.0012
18	GO:0003871	5-methyltetrahydropteroyltriglutamate-ho...	15	4	0.52	0.00144
19	GO:0008172	S-methyltransferase activity	15	4	0.52	0.00144
20	GO:0042085	5-methyltetrahydropteroyltri-L-glutamate...	15	4	0.52	0.00144
21	GO:0003854	3-beta-hydroxy-delta5-steroid dehydrogen...	8	3	0.28	0.00204
22	GO:0008193	tRNA guanylyltransferase activity	8	3	0.28	0.00204
23	GO:0016229	steroid dehydrogenase activity	8	3	0.28	0.00204
24	GO:0033764	steroid dehydrogenase activity, acting o...	8	3	0.28	0.00204
25	GO:0043168	anion binding	3620	153	125.6	0.00383
26	GO:0036094	small molecule binding	3697	154	128.27	0.00645
27	GO:0000166	nucleotide binding	3442	144	119.42	0.00742
28	GO:1901265	nucleoside phosphate binding	3442	144	119.42	0.00742
29	GO:0008192	RNA guanylyltransferase activity	13	3	0.45	0.00917
30	GO:0070568	guanylyltransferase activity	13	3	0.45	0.00917
31	GO:0004363	glutathione synthase activity	5	2	0.17	0.01121
32	GO:0004519	endonuclease activity	124	9	4.3	0.02879
33	GO:0009982	pseudouridine synthase activity	20	3	0.69	0.03054
34	GO:0004222	metalloendopeptidase activity	56	5	1.94	0.04431
35	GO:0003779	actin binding	59	5	2.05	0.05345
36	GO:0004521	endoribonuclease activity	80	6	2.78	0.05924
37	GO:0003690	double-stranded DNA binding	45	4	1.56	0.06993
38	GO:0030983	mismatched DNA binding	45	4	1.56	0.06993
39	GO:0005488	binding	9978	365	346.19	0.07062
40	GO:0004560	alpha-L-fucosidase activity	13	2	0.45	0.07281
41	GO:0015928	fucosidase activity	13	2	0.45	0.07281
42	GO:0008483	transaminase activity	48	4	1.67	0.08437
43	GO:0016769	transferase activity, transferring nitro...	48	4	1.67	0.08437
44	GO:0046527	glucosyltransferase activity	17	2	0.59	0.11605
45	GO:0004812	aminoacyl-tRNA ligase activity	165	9	5.72	0.12096
46	GO:0008168	methyltransferase activity	285	14	9.89	0.12194
47	GO:0003777	microtubule motor activity	55	4	1.91	0.12307
48	GO:0004540	ribonuclease activity	99	6	3.43	0.12977
49	GO:0008092	cytoskeletal protein binding	168	9	5.83	0.13089
50	GO:0016881	acid-amino acid ligase activity	20	2	0.69	0.15169
51	GO:0004665	prephenate dehydrogenase (NADP+) activit...	5	1	0.17	0.16187
52	GO:0005451	monovalent cation:proton antiporter acti...	5	1	0.17	0.16187
53	GO:0008977	prephenate dehydrogenase (NAD+) activity	5	1	0.17	0.16187
54	GO:0015385	sodium:proton antiporter activity	5	1	0.17	0.16187
55	GO:0015491	cation:cation antiporter activity	5	1	0.17	0.16187
56	GO:0099516	ion antiporter activity	5	1	0.17	0.16187
57	GO:0016875	ligase activity, forming carbon-oxygen b...	179	9	6.21	0.17075
58	GO:0016876	ligase activity, forming aminoacyl-tRNA ...	179	9	6.21	0.17075
59	GO:0016846	carbon-sulfur lyase activity	43	3	1.49	0.18667
60	GO:0008017	microtubule binding	65	4	2.26	0.18865
61	GO:0016866	intramolecular transferase activity	45	3	1.56	0.20451
62	GO:0016741	transferase activity, transferring one-c...	320	14	11.1	0.22351
63	GO:0003774	motor activity	75	4	2.6	0.26271
64	GO:0000213	tRNA-intron endonuclease activity	9	1	0.31	0.27231
65	GO:0015098	molybdate ion transmembrane transporter ...	9	1	0.31	0.27231
66	GO:0004814	arginine-tRNA ligase activity	10	1	0.35	0.29757
67	GO:0003743	translation initiation factor activity	80	4	2.78	0.30161
68	GO:0008237	metallopeptidase activity	106	5	3.68	0.30716
69	GO:0000287	magnesium ion binding	82	4	2.85	0.31736
70	GO:0030170	pyridoxal phosphate binding	218	9	7.56	0.34532
71	GO:0070279	vitamin B6 binding	218	9	7.56	0.34532
72	GO:0019842	vitamin binding	251	10	8.71	0.37327
73	GO:0043167	ion binding	5790	205	200.89	0.37563
74	GO:0003899	DNA-directed 5'-3' RNA polymerase activi...	117	5	4.06	0.38297
75	GO:0015081	sodium ion transmembrane transporter act...	15	1	0.52	0.41133
76	GO:0004100	chitin synthase activity	16	1	0.56	0.43177
77	GO:0003674	molecular_function	18596	646	645.2	0.44367
78	GO:0004518	nuclease activity	238	9	8.26	0.44418
79	GO:0015631	tubulin binding	99	4	3.43	0.45115
80	GO:0016616	oxidoreductase activity, acting on the C...	240	9	8.33	0.45406
81	GO:0004499	N,N-dimethylaniline monooxygenase activi...	72	3	2.5	0.45818
82	GO:0003855	3-dehydroquinate dehydratase activity	18	1	0.62	0.47055
83	GO:0015298	solute:cation antiporter activity	46	2	1.6	0.47741
84	GO:0015299	solute:proton antiporter activity	46	2	1.6	0.47741
85	GO:0034062	5'-3' RNA polymerase activity	132	5	4.58	0.48527
86	GO:0097747	RNA polymerase activity	132	5	4.58	0.48527
87	GO:0004549	tRNA-specific ribonuclease activity	19	1	0.66	0.48893
88	GO:0016892	endoribonuclease activity, producing 3'-...	19	1	0.66	0.48893
89	GO:0016894	endonuclease activity, active with eithe...	19	1	0.66	0.48893

### Sheet: Secreted non-Effector BP
Supplementary file 2: Gene ontology enrichment (GOE) results generated for different protein subclasses of the P. teres f. teres genome. Protein subclasses include core proteins, accessory proteins, secreted non-effector proteins, and effector proteins. Each protein catagory was evaluated for GOE for the moleculat function (MF) and biological process (BP) catagories. Outputs were generated with T…
	GO.ID	Term	Annotated	Significant	Expected	classicFisher
1	GO:0005975	carbohydrate metabolic process	1028	412	85.02	< 1e-30
2	GO:0006508	proteolysis	612	193	50.62	< 1e-30
3	GO:0008152	metabolic process	11103	1119	918.28	< 1e-30
4	GO:0044238	primary metabolic process	6417	725	530.72	< 1e-30
5	GO:0005976	polysaccharide metabolic process	50	35	4.14	5.5e-27
6	GO:0071704	organic substance metabolic process	6751	736	558.35	5.1e-26
7	GO:0000272	polysaccharide catabolic process	30	25	2.48	6.6e-23
8	GO:0071554	cell wall organization or biogenesis	20	20	1.65	1.9e-22
9	GO:0019321	pentose metabolic process	24	19	1.98	6.8e-17
10	GO:0019566	arabinose metabolic process	24	19	1.98	6.8e-17
11	GO:0046373	L-arabinose metabolic process	24	19	1.98	6.8e-17
12	GO:0006487	protein N-linked glycosylation	10	10	0.83	1.4e-11
13	GO:0042545	cell wall modification	10	10	0.83	1.4e-11
14	GO:0045229	external encapsulating structure organiz...	10	10	0.83	1.4e-11
15	GO:0071555	cell wall organization	10	10	0.83	1.4e-11
16	GO:0016052	carbohydrate catabolic process	66	25	5.46	2.6e-11
17	GO:0051273	beta-glucan metabolic process	25	15	2.07	7.9e-11
18	GO:0006486	protein glycosylation	70	25	5.79	1.2e-10
19	GO:0009100	glycoprotein metabolic process	70	25	5.79	1.2e-10
20	GO:0009101	glycoprotein biosynthetic process	70	25	5.79	1.2e-10
21	GO:0043413	macromolecule glycosylation	70	25	5.79	1.2e-10
22	GO:0006073	cellular glucan metabolic process	30	15	2.48	2.5e-09
23	GO:0044042	glucan metabolic process	30	15	2.48	2.5e-09
24	GO:0044264	cellular polysaccharide metabolic proces...	30	15	2.48	2.5e-09
25	GO:0070085	glycosylation	85	25	7.03	1.2e-08
26	GO:0005996	monosaccharide metabolic process	69	22	5.71	1.7e-08
27	GO:0009251	glucan catabolic process	15	10	1.24	3e-08
28	GO:0030243	cellulose metabolic process	15	10	1.24	3e-08
29	GO:0030245	cellulose catabolic process	15	10	1.24	3e-08
30	GO:0044247	cellular polysaccharide catabolic proces...	15	10	1.24	3e-08
31	GO:0051275	beta-glucan catabolic process	15	10	1.24	3e-08
32	GO:0016042	lipid catabolic process	52	18	4.3	8.2e-08
33	GO:0019538	protein metabolic process	2216	248	183.28	1.2e-07
34	GO:0044723	single-organism carbohydrate metabolic p...	155	33	12.82	3.5e-07
35	GO:0042219	cellular modified amino acid catabolic p...	20	10	1.65	1.2e-06
36	GO:0044273	sulfur compound catabolic process	20	10	1.65	1.2e-06
37	GO:0006979	response to oxidative stress	45	15	3.72	1.7e-06
38	GO:1901575	organic substance catabolic process	419	63	34.65	2.3e-06
39	GO:0019725	cellular homeostasis	77	20	6.37	2.9e-06
40	GO:0045454	cell redox homeostasis	77	20	6.37	2.9e-06
41	GO:0000098	sulfur amino acid catabolic process	5	5	0.41	3.8e-06
42	GO:0002115	store-operated calcium entry	5	5	0.41	3.8e-06
43	GO:0006077	(1->6)-beta-D-glucan metabolic process	5	5	0.41	3.8e-06
44	GO:0006078	(1->6)-beta-D-glucan biosynthetic proces...	5	5	0.41	3.8e-06
45	GO:0006166	purine ribonucleoside salvage	5	5	0.41	3.8e-06
46	GO:0006190	inosine salvage	5	5	0.41	3.8e-06
47	GO:0006458	'de novo' protein folding	5	5	0.41	3.8e-06
48	GO:0006816	calcium ion transport	5	5	0.41	3.8e-06
49	GO:0007029	endoplasmic reticulum organization	5	5	0.41	3.8e-06
50	GO:0010256	endomembrane system organization	5	5	0.41	3.8e-06
51	GO:0010383	cell wall polysaccharide metabolic proce...	5	5	0.41	3.8e-06
52	GO:0010410	hemicellulose metabolic process	5	5	0.41	3.8e-06
53	GO:0010959	regulation of metal ion transport	5	5	0.41	3.8e-06
54	GO:0018196	peptidyl-asparagine modification	5	5	0.41	3.8e-06
55	GO:0018279	protein N-linked glycosylation via aspar...	5	5	0.41	3.8e-06
56	GO:0030328	prenylcysteine catabolic process	5	5	0.41	3.8e-06
57	GO:0030329	prenylcysteine metabolic process	5	5	0.41	3.8e-06
58	GO:0031221	arabinan metabolic process	5	5	0.41	3.8e-06
59	GO:0032879	regulation of localization	5	5	0.41	3.8e-06
60	GO:0042546	cell wall biogenesis	5	5	0.41	3.8e-06
61	GO:0043094	cellular metabolic compound salvage	5	5	0.41	3.8e-06
62	GO:0043101	purine-containing compound salvage	5	5	0.41	3.8e-06
63	GO:0043174	nucleoside salvage	5	5	0.41	3.8e-06
64	GO:0043269	regulation of ion transport	5	5	0.41	3.8e-06
65	GO:0044036	cell wall macromolecule metabolic proces...	5	5	0.41	3.8e-06
66	GO:0045048	protein insertion into ER membrane	5	5	0.41	3.8e-06
67	GO:0045491	xylan metabolic process	5	5	0.41	3.8e-06
68	GO:0045493	xylan catabolic process	5	5	0.41	3.8e-06
69	GO:0046102	inosine metabolic process	5	5	0.41	3.8e-06
70	GO:0046103	inosine biosynthetic process	5	5	0.41	3.8e-06
71	GO:0051049	regulation of transport	5	5	0.41	3.8e-06
72	GO:0051924	regulation of calcium ion transport	5	5	0.41	3.8e-06
73	GO:0071816	tail-anchored membrane protein insertion...	5	5	0.41	3.8e-06
74	GO:2001256	regulation of store-operated calcium ent...	5	5	0.41	3.8e-06
75	GO:0044262	cellular carbohydrate metabolic process	85	20	7.03	1.5e-05
76	GO:0044275	cellular carbohydrate catabolic process	25	10	2.07	1.5e-05
77	GO:0009056	catabolic process	459	63	37.96	4.3e-05
78	GO:0044712	single-organism catabolic process	160	29	13.23	4.6e-05
79	GO:0044802	single-organism membrane organization	31	10	2.56	0.00013
80	GO:0061024	membrane organization	31	10	2.56	0.00013
81	GO:0006801	superoxide metabolic process	35	10	2.89	0.00039
82	GO:0072593	reactive oxygen species metabolic proces...	35	10	2.89	0.00039
83	GO:0046434	organophosphate catabolic process	36	10	2.98	0.0005
84	GO:0006457	protein folding	109	20	9.01	0.00056
85	GO:0015703	chromate transport	6	4	0.5	0.00061
86	GO:0008643	carbohydrate transport	10	5	0.83	0.00068
87	GO:0018342	protein prenylation	10	5	0.83	0.00068
88	GO:0051274	beta-glucan biosynthetic process	10	5	0.83	0.00068
89	GO:0097354	prenylation	10	5	0.83	0.00068
90	GO:0007006	mitochondrial membrane organization	11	5	0.91	0.00116
91	GO:0007007	inner mitochondrial membrane organizatio...	11	5	0.91	0.00116
92	GO:0009395	phospholipid catabolic process	11	5	0.91	0.00116
93	GO:0042407	cristae formation	11	5	0.91	0.00116
94	GO:0042592	homeostatic process	123	20	10.17	0.0026
95	GO:0055114	oxidation-reduction process	2854	272	236.04	0.00417
96	GO:0006308	DNA catabolic process	9	4	0.74	0.00418
97	GO:0006013	mannose metabolic process	5	3	0.41	0.00497
98	GO:0000271	polysaccharide biosynthetic process	15	5	1.24	0.0057
99	GO:0006751	glutathione catabolic process	15	5	1.24	0.0057
100	GO:0009163	nucleoside biosynthetic process	15	5	1.24	0.0057
101	GO:0009166	nucleotide catabolic process	15	5	1.24	0.0057
102	GO:0009250	glucan biosynthetic process	15	5	1.24	0.0057
103	GO:0033692	cellular polysaccharide biosynthetic pro...	15	5	1.24	0.0057
104	GO:0042451	purine nucleoside biosynthetic process	15	5	1.24	0.0057
105	GO:0042455	ribonucleoside biosynthetic process	15	5	1.24	0.0057
106	GO:0043171	peptide catabolic process	15	5	1.24	0.0057
107	GO:0046129	purine ribonucleoside biosynthetic proce...	15	5	1.24	0.0057
108	GO:0051205	protein insertion into membrane	15	5	1.24	0.0057
109	GO:0006826	iron ion transport	10	4	0.83	0.00652
110	GO:0034755	iron ion transmembrane transport	10	4	0.83	0.00652
111	GO:0006575	cellular modified amino acid metabolic p...	50	10	4.14	0.007
112	GO:0018193	peptidyl-amino acid modification	94	15	7.77	0.01
113	GO:0009057	macromolecule catabolic process	224	29	18.53	0.01053
114	GO:0006415	translational termination	19	5	1.57	0.01674
115	GO:0034655	nucleobase-containing compound catabolic...	49	9	4.05	0.01772
116	GO:0006790	sulfur compound metabolic process	93	14	7.69	0.02029
117	GO:0009119	ribonucleoside metabolic process	20	5	1.65	0.02084
118	GO:0042278	purine nucleoside metabolic process	20	5	1.65	0.02084
119	GO:0044242	cellular lipid catabolic process	20	5	1.65	0.02084
120	GO:0046128	purine ribonucleoside metabolic process	20	5	1.65	0.02084
121	GO:1901292	nucleoside phosphate catabolic process	20	5	1.65	0.02084
122	GO:1901659	glycosyl compound biosynthetic process	20	5	1.65	0.02084
123	GO:0000413	protein peptidyl-prolyl isomerization	59	10	4.88	0.02185
124	GO:0018208	peptidyl-proline modification	59	10	4.88	0.02185
125	GO:1901137	carbohydrate derivative biosynthetic pro...	254	30	21.01	0.03011
126	GO:0044710	single-organism metabolic process	4253	378	351.75	0.04613

### Sheet: Secreted non-Effector MF
Supplementary file 2: Gene ontology enrichment (GOE) results generated for different protein subclasses of the P. teres f. teres genome. Protein subclasses include core proteins, accessory proteins, secreted non-effector proteins, and effector proteins. Each protein catagory was evaluated for GOE for the moleculat function (MF) and biological process (BP) catagories. Outputs were generated with T…
	GO.ID	Term	Annotated	Significant	Expected	classicFisher
1	GO:0016787	hydrolase activity	3381	799	258.22	< 1e-30
2	GO:0004553	hydrolase activity, hydrolyzing O-glycos...	683	352	52.16	< 1e-30
3	GO:0016798	hydrolase activity, acting on glycosyl b...	698	352	53.31	< 1e-30
4	GO:0003824	catalytic activity	10649	1252	813.3	< 1e-30
5	GO:0008236	serine-type peptidase activity	247	157	18.86	< 1e-30
6	GO:0017171	serine hydrolase activity	247	157	18.86	< 1e-30
7	GO:0008233	peptidase activity	648	206	49.49	< 1e-30
8	GO:0070011	peptidase activity, acting on L-amino ac...	628	201	47.96	< 1e-30
9	GO:0004180	carboxypeptidase activity	86	58	6.57	< 1e-30
10	GO:0030246	carbohydrate binding	75	54	5.73	< 1e-30
11	GO:0050660	flavin adenine dinucleotide binding	649	161	49.57	< 1e-30
12	GO:0001871	pattern binding	51	44	3.9	< 1e-30
13	GO:0030247	polysaccharide binding	51	44	3.9	< 1e-30
14	GO:0004252	serine-type endopeptidase activity	99	57	7.56	< 1e-30
15	GO:0030248	cellulose binding	42	36	3.21	< 1e-30
16	GO:0004601	peroxidase activity	99	54	7.56	< 1e-30
17	GO:0008238	exopeptidase activity	145	63	11.07	< 1e-30
18	GO:0016837	carbon-oxygen lyase activity, acting on ...	25	25	1.91	9.7e-29
19	GO:0008810	cellulase activity	24	24	1.83	1.3e-27
20	GO:0016684	oxidoreductase activity, acting on perox...	126	54	9.62	1.4e-27
21	GO:0004185	serine-type carboxypeptidase activity	51	34	3.9	3e-26
22	GO:0070008	serine-type exopeptidase activity	51	34	3.9	3e-26
23	GO:0050662	coenzyme binding	941	161	71.87	4e-23
24	GO:0016209	antioxidant activity	153	54	11.69	1e-22
25	GO:0004175	endopeptidase activity	264	72	20.16	3.4e-22
26	GO:0016491	oxidoreductase activity	2791	339	213.16	3.6e-20
27	GO:0003993	acid phosphatase activity	55	30	4.2	1.1e-19
28	GO:0005507	copper ion binding	100	40	7.64	1.9e-19
29	GO:0004181	metallocarboxypeptidase activity	35	24	2.67	2.4e-19
30	GO:0008235	metalloexopeptidase activity	35	24	2.67	2.4e-19
31	GO:0046556	alpha-L-arabinofuranosidase activity	25	20	1.91	1.5e-18
32	GO:0030570	pectate lyase activity	15	15	1.15	1.6e-17
33	GO:0016791	phosphatase activity	139	45	10.62	1.8e-17
34	GO:0016788	hydrolase activity, acting on ester bond...	613	107	46.82	3.2e-16
35	GO:0045735	nutrient reservoir activity	27	19	2.06	6.5e-16
36	GO:0042578	phosphoric ester hydrolase activity	219	55	16.73	1.5e-15
37	GO:0008237	metallopeptidase activity	106	34	8.1	2e-13
38	GO:0048037	cofactor binding	1264	166	96.54	1.4e-12
39	GO:0016614	oxidoreductase activity, acting on CH-OH...	365	68	27.88	4.5e-12
40	GO:0030599	pectinesterase activity	10	10	0.76	6.6e-12
41	GO:0004650	polygalacturonase activity	25	13	1.91	6.2e-09
42	GO:2001070	starch binding	9	8	0.69	9.5e-09
43	GO:0052689	carboxylic ester hydrolase activity	72	19	5.5	1.2e-06
44	GO:0016835	carbon-oxygen lyase activity	118	25	9.01	2.5e-06
45	GO:0003756	protein disulfide isomerase activity	5	5	0.38	2.6e-06
46	GO:0003980	UDP-glucose:glycoprotein glucosyltransfe...	5	5	0.38	2.6e-06
47	GO:0004557	alpha-galactosidase activity	5	5	0.38	2.6e-06
48	GO:0004668	protein-arginine deiminase activity	5	5	0.38	2.6e-06
49	GO:0008252	nucleotidase activity	5	5	0.38	2.6e-06
50	GO:0008253	5'-nucleotidase activity	5	5	0.38	2.6e-06
51	GO:0015926	glucosidase activity	5	5	0.38	2.6e-06
52	GO:0016158	3-phytase activity	5	5	0.38	2.6e-06
53	GO:0016864	intramolecular oxidoreductase activity, ...	5	5	0.38	2.6e-06
54	GO:0046559	alpha-glucuronidase activity	5	5	0.38	2.6e-06
55	GO:0050483	IMP 5'-nucleotidase activity	5	5	0.38	2.6e-06
56	GO:0008061	chitin binding	23	9	1.76	2.6e-05
57	GO:0005199	structural constituent of cell wall	10	6	0.76	3.2e-05
58	GO:0016667	oxidoreductase activity, acting on a sul...	70	15	5.35	0.00021
59	GO:0016813	hydrolase activity, acting on carbon-nit...	9	5	0.69	0.00025
60	GO:0015109	chromate transmembrane transporter activ...	6	4	0.46	0.00045
61	GO:0004555	alpha,alpha-trehalase activity	10	5	0.76	0.00047
62	GO:0004579	dolichyl-diphosphooligosaccharide-protei...	10	5	0.76	0.00047
63	GO:0004659	prenyltransferase activity	10	5	0.76	0.00047
64	GO:0005351	sugar:proton symporter activity	10	5	0.76	0.00047
65	GO:0005402	cation:sugar symporter activity	10	5	0.76	0.00047
66	GO:0008242	omega peptidase activity	10	5	0.76	0.00047
67	GO:0008318	protein prenyltransferase activity	10	5	0.76	0.00047
68	GO:0015144	carbohydrate transmembrane transporter a...	10	5	0.76	0.00047
69	GO:0015295	solute:proton symporter activity	10	5	0.76	0.00047
70	GO:0015927	trehalase activity	10	5	0.76	0.00047
71	GO:0036374	glutathione hydrolase activity	10	5	0.76	0.00047
72	GO:0051119	sugar transmembrane transporter activity	10	5	0.76	0.00047
73	GO:0052736	beta-glucanase activity	10	5	0.76	0.00047
74	GO:0052861	glucan endo-1,3-beta-glucanase activity,...	10	5	0.76	0.00047
75	GO:1901476	carbohydrate transporter activity	10	5	0.76	0.00047
76	GO:0003847	1-alkyl-2-acetylglycerophosphocholine es...	27	8	2.06	0.00068
77	GO:0016810	hydrolase activity, acting on carbon-nit...	170	25	12.98	0.00117
78	GO:0003747	translation release factor activity	14	5	1.07	0.00288
79	GO:0008079	translation termination factor activity	14	5	1.07	0.00288
80	GO:0016757	transferase activity, transferring glyco...	292	36	22.3	0.003
81	GO:0016538	cyclin-dependent protein serine/threonin...	5	3	0.38	0.00395
82	GO:0004190	aspartic-type endopeptidase activity	15	5	1.15	0.00405
83	GO:0004576	oligosaccharyl transferase activity	15	5	1.15	0.00405
84	GO:0015925	galactosidase activity	15	5	1.15	0.00405
85	GO:0016670	oxidoreductase activity, acting on a sul...	15	5	1.15	0.00405
86	GO:0016671	oxidoreductase activity, acting on a sul...	15	5	1.15	0.00405
87	GO:0035251	UDP-glucosyltransferase activity	15	5	1.15	0.00405
88	GO:0070001	aspartic-type peptidase activity	15	5	1.15	0.00405
89	GO:0051082	unfolded protein binding	51	10	3.9	0.00466
90	GO:0005381	iron ion transmembrane transporter activ...	10	4	0.76	0.00489
91	GO:0046527	glucosyltransferase activity	17	5	1.3	0.00734
92	GO:0004222	metalloendopeptidase activity	56	10	4.28	0.00918
93	GO:0005509	calcium ion binding	129	18	9.85	0.00924
94	GO:0004559	alpha-mannosidase activity	66	11	5.04	0.01084
95	GO:0015923	mannosidase activity	66	11	5.04	0.01084
96	GO:0003755	peptidyl-prolyl cis-trans isomerase acti...	59	10	4.51	0.01318
97	GO:0016859	cis-trans isomerase activity	59	10	4.51	0.01318
98	GO:0008131	primary amine oxidase activity	20	5	1.53	0.01519
99	GO:0015294	solute:cation symporter activity	20	5	1.53	0.01519
100	GO:0016641	oxidoreductase activity, acting on the C...	20	5	1.53	0.01519
101	GO:0031072	heat shock protein binding	21	5	1.6	0.01871
102	GO:0016853	isomerase activity	221	25	16.88	0.03126
103	GO:0004096	catalase activity	25	5	1.91	0.03797
104	GO:0015293	symporter activity	25	5	1.91	0.03797
105	GO:0048038	quinone binding	25	5	1.91	0.03797
106	GO:0004620	phospholipase activity	26	5	1.99	0.04416

### Sheet: Effector BP
Supplementary file 2: Gene ontology enrichment (GOE) results generated for different protein subclasses of the P. teres f. teres genome. Protein subclasses include core proteins, accessory proteins, secreted non-effector proteins, and effector proteins. Each protein catagory was evaluated for GOE for the moleculat function (MF) and biological process (BP) catagories. Outputs were generated with T…
	GO.ID	Term	Annotated	Significant	Expected	classicFisher
1	GO:0005975	carbohydrate metabolic process	1028	36	4.96	3.8e-23
2	GO:0002115	store-operated calcium entry	5	5	0.02	2.3e-12
3	GO:0006816	calcium ion transport	5	5	0.02	2.3e-12
4	GO:0010959	regulation of metal ion transport	5	5	0.02	2.3e-12
5	GO:0032879	regulation of localization	5	5	0.02	2.3e-12
6	GO:0043269	regulation of ion transport	5	5	0.02	2.3e-12
7	GO:0051049	regulation of transport	5	5	0.02	2.3e-12
8	GO:0051924	regulation of calcium ion transport	5	5	0.02	2.3e-12
9	GO:2001256	regulation of store-operated calcium ent...	5	5	0.02	2.3e-12
10	GO:0070838	divalent metal ion transport	25	5	0.12	1.1e-07
11	GO:0072511	divalent inorganic cation transport	25	5	0.12	1.1e-07
12	GO:0000272	polysaccharide catabolic process	30	5	0.14	2.9e-07
13	GO:0005976	polysaccharide metabolic process	50	5	0.24	4.1e-06
14	GO:0016042	lipid catabolic process	52	5	0.25	4.9e-06
15	GO:0016052	carbohydrate catabolic process	66	5	0.32	1.6e-05
16	GO:1901575	organic substance catabolic process	419	10	2.02	3.1e-05
17	GO:0009056	catabolic process	459	10	2.21	6.7e-05
18	GO:0044712	single-organism catabolic process	160	5	0.77	0.001
19	GO:0030001	metal ion transport	213	5	1.03	0.0036
20	GO:0009057	macromolecule catabolic process	224	5	1.08	0.0045
21	GO:0008152	metabolic process	11103	63	53.54	0.0061
22	GO:0044238	primary metabolic process	6417	42	30.94	0.0064
23	GO:0071704	organic substance metabolic process	6751	42	32.56	0.0176

### Sheet: Effector MF
Supplementary file 2: Gene ontology enrichment (GOE) results generated for different protein subclasses of the P. teres f. teres genome. Protein subclasses include core proteins, accessory proteins, secreted non-effector proteins, and effector proteins. Each protein catagory was evaluated for GOE for the moleculat function (MF) and biological process (BP) catagories. Outputs were generated with T…
	GO.ID	Term	Annotated	Significant	Expected	classicFisher
1	GO:0030570	pectate lyase activity	15	15	0.08	< 1e-30
2	GO:0008810	cellulase activity	24	15	0.13	2.7e-29
3	GO:0016837	carbon-oxygen lyase activity, acting on ...	25	15	0.13	6.7e-29
4	GO:0004553	hydrolase activity, hydrolyzing O-glycos...	683	30	3.59	6.3e-20
5	GO:0016798	hydrolase activity, acting on glycosyl b...	698	30	3.67	1.2e-19
6	GO:0016835	carbon-oxygen lyase activity	118	15	0.62	5e-17
7	GO:0016787	hydrolase activity	3381	53	17.8	1.2e-15
8	GO:0003824	catalytic activity	10649	88	56.05	1.3e-12
9	GO:0016829	lyase activity	353	15	1.86	4.8e-10
10	GO:0008061	chitin binding	23	6	0.12	1.7e-09
11	GO:0004601	peroxidase activity	99	9	0.52	2.5e-09
12	GO:0016684	oxidoreductase activity, acting on perox...	126	9	0.66	2.1e-08
13	GO:0016209	antioxidant activity	153	9	0.81	1.1e-07
14	GO:0045735	nutrient reservoir activity	27	5	0.14	2.7e-07
15	GO:0030248	cellulose binding	42	5	0.22	2.7e-06
16	GO:0001871	pattern binding	51	5	0.27	7.1e-06
17	GO:0030247	polysaccharide binding	51	5	0.27	7.1e-06
18	GO:0030246	carbohydrate binding	75	5	0.39	4.7e-05
19	GO:0016853	isomerase activity	221	5	1.16	0.0063
